# Multiplex PCR based Detection Methods of Common Plant Transgenes

**DOI:** 10.64898/2026.04.23.720246

**Authors:** Atsuko Iuchi, Satoshi Iuchi, Yukie Aso, Hiroshi Abe, Masatomo Kobayashi, Taiji Kawakatsu

**Author notes:** **Corresponding author** Taiji Kawakatsu. These authors contributed equally to this work (Atsuko Iuchi, Satoshi Iuchi).

## Abstract

Accurate verification of transgenic plant materials is essential for maintaining scientific integrity and ensuring experimental reproducibility. As the number and diversity of transgenic constructs continue to expand, there is a growing need for practical and scalable methods that enable routine confirmation of transgene presence and identity. Reliable detection systems are particularly important for laboratories handling large numbers of genetically modified lines or distributing materials across research groups. To address this need, we developed two complementary methods for efficient detection of commonly used transgenes. The first method, fDET, is a higher-throughput system capable of simultaneously detecting 15 transgenes and three endogenous genes in a single multiplex PCR reaction followed by capillary electrophoresis. This approach provides rapid, high-resolution detection suitable for high-volume or time-sensitive applications. The second method, DET, offers a more accessible workflow that detects 10 transgenes and one endogenous gene using four multiplex PCR reactions followed by agarose gel electrophoresis. Because DET requires only standard molecular biology equipment, it can be readily implemented in a wide range of laboratory environments without specialized instrumentation. Together, these methods provide flexible and practical solutions for verifying the genetic status of both transgenic and non-transgenic plant materials. By enabling efficient and comprehensive transgene detection, they support reproducible experimentation, facilitate quality control in plant research, and streamline the management and exchange of genetically modified lines. These approaches contribute to more reliable and transparent use of transgenic resources across the plant science community.
