## Supplemental Table for "Multiplex PCR based Detection Methods of Common Plant Transgenes"

### Sheet: TableS1
Supplemental Table S1. Primers used for fDET Multiplex PCR
Primer Name	Sequence (5' to 3')	Amplicon Size (bp)	Conc. in Stock Mix (µM)	Volume in fDETac Mix (µL)*	Conc. in fDETac Mix (µM)	Final Conc. in PCR (µM)
Cas9_fDET_F	cccccccccccccctgaAGRTGGTAGATRGTAGGGTACT	107	5	20	0.5	0.02
Cas9_fDET_R	gtgtcttTAAGAAGCACGAGAGGCACC		50		5	0.2
rbcL_fDET_F	cccccccccccccctgaCAGTTGTCCATGTACCAGTAGAAGA	121	5	2	0.05	0.002
rbcL_fDET_R	gtgtcttATCTTGGCAGCATTCCGAGT		50		0.5	0.02
35Ster_fDET_F	cccccccccccccctgaAACACATGAGCGAAACCCTA	129	5	16	0.4	0.016
35Ster_fDET_R	gtgtcttCGCAAAAATCACCAGTCTCTCTC		50		4	0.16
NOSpro_fDET_F	cccccccccccccctgaTGAATATGAGACTCTAATTGGATACCG	149	5	8	0.2	0.008
NOSpro_fDET_R	gtgtcttGAAACCATTATTGCGCGTTC		50		2	0.08
LUC_fDET_F	cccccccccccccctgaCGGTAGGCTGCGAAATGYYC	163	5	8	0.2	0.008
LUC_fDET_R	gtgtcttCGTCGTATGCAGTGAAAACTCT		50		2	0.08
NOSter_fDET_F	cccccccccccccctgaCGCTATATTTTGTTTTCTATCGCGT	174	5	4	0.1	0.004
NOSter_fDET_R	gtgtcttGTCTTGCGATGATTATCATATAATTTCTG		50		1	0.04
MASpro_fDET_F	cccccccccccccctgaCGTTTATTTCGGCGTGTAGG	189	5	4	0.1	0.004
MASpro_fDET_R	gtgtcttTGCTGTAAAGCGTTGTTTGG		50		1	0.04
MASter_fDET_F	cccccccccccccctgaGACAGATAAAGCCACGCACA	196	5	16	0.4	0.016
MASter_fDET_R	gtgtcttCAAAGGCAACCAAACAAACA		50		4	0.16
BAR_fDET_F	cccccccccccccctgaGGGCGGTACCGGCAGGCTGAA	199	5	4	0.1	0.004
BAR_fDET_R	gtgtcttGCACAGGGCTTCAAGAGCGTGGTC		50		1	0.04
35Spro_fDET_F	cccccccccccccctgaTCTCCAAATGAAATGAACTTCC	206	5	10	0.25	0.01
35Spro_fDET_R	gtgtcttCAGTGGTCCCAAAGATGGAC		50		2.5	0.1
GFP_fDET_F	cccccccccccccctgaAGTCGTGCTGCTTCATGTGG	209	5	8	0.2	0.008
GFP_fDET_R	gtgtcttACGTAAACGGCCACAAGTTC		50		2	0.08
HPT_fDET_F	cccccccccccccctgaACATTGTTGGAGCCGAAATC	221	5	8	0.2	0.008
HPT_fDET_R	gtgtcttCGCAAGGAATCGGTCAATAC		50		2	0.08
GUS_fDET_F	cccccccccccccctgaTTTTTGTCACGCGCTATCAG	233	5	10	0.25	0.01
GUS_fDET_R	gtgtcttCCCTTACGCTGAAGAGATGC		50		2.5	0.1
NPT II_fDET_F	cccccccccccccctgaCAATAGCAGCCAGTCCCTTC	239	5	6	0.15	0.006
NPT II_fDET_R	gtgtcttATGACTGGGCACAACAGACA		50		1.5	0.06
Ac_insertion_fDET_F	cccccccccccccctgaTCGTTTTTGTATTTTAAGGGACCA	249	5	8	0.2	0.008
Ac_insertion_fDET_R	gtgtcttGCCAATTAGATGCATAGACTGA		50		2	0.08
BLA_fDET_F	cccccccccccccctgaTGATCCCCCATGTTGTGCAA	269	5	8	0.2	0.008
BLA_fDET_R	gtgtcttATGTGGCGCGGTATTATCC		50		2	0.08
Ac_fDET_F	cccccccccccccctgaAGCACCTCGAGATCACCAAT	278	5	8	0.2	0.008
Ac_fDET_R	gtgtcttGTTGCTTCTGAGTCTGCGTTC		50		2	0.08
CBP20_fDET_F	cccccccccccccctgaCGGGAAATTCATAACCGAGA	296	5	6	0.15	0.006
CBP20_fDET_R	gtgtcttTGATTGGGGATTCCAAGAAG		50		1.5	0.06
*Each primer is added at the indicated volume from its stock solution. The total volume of the fDETac primer mix is adjusted to 200 µL with nuclease-free water.

### Sheet: TableS2
Supplemental Table S2. Primers used for DET Multiplex PCR
Primer Set	Primer Name	Sequence (5' to 3')	Amplicon Size (bp)	Conc. in DET Mix (µM)
Det-1	CBP20_DET1_F*	TTGATGAAGCGCTAAGAGCA	734	1
	CBP20_DET1_R*	TAAGCTCCCAATGAGCCAGT		1
	NPT II_DET1_F	TGAATGAACTGCAGGACGAG	515	2
	NPT II_DET1_R	AATATCACGGGTAGCCAACG		2
	HPT_DET1_F	GTGTCACGTTGCAAGACCTG	322	2
	HPT_DET1_R	ACATTGTTGGAGCCGAAATC		2
	BAR_DET1_F	AGTCGACCGTGTACGTCTCC	242	2
	BAR_DET1_R	GAAGTCCAGCTGCCAGAAAC		2
Det-2	CBP20_DET2_F*	TTGATGAAGCGCTAAGAGCA	734	1
	CBP20_DET2_R*	TAAGCTCCCAATGAGCCAGT		1
	LUC_DET2_F	CATTCCGGATACTGCGATTT	439	2
	LUC_DET2_R	ATCCAGATCCACAACCTTCG		2
	GFP_DET2_F	ACGTAAACGGCCACAAGTTC	338	2
	GFP_DET2_R	GTCCTCCTTGAAGTCGATGC		2
	GUS_DET2_F	CCCTTACGCTGAAGAGATGC	210	2
	GUS_DET2_R	TTTTTGTCACGCGCTATCAG		2
Det-3	CBP20_DET3_F	TTGATGAAGCGCTAAGAGCA	350	1
	CBP20_DET3_R	CTTCTTGGAATCCCCAATCA		1
	NOSpro_DET3_F	AGCGGAGAATTAAGGGAGTCAC	257	1
	NOSpro_DET3_R	CTAATTGGATACCGAGGGGAAT		1
	35Spro_DET3_F	CAGTGGTCCCAAAGATGGAC	182	2
	35Spro_DET3_R	TCTCCAAATGAAATGAACTTCC		2
Det-4	CBP20_DET4_F	GGTGGTTGCTGAGTTTTGGT	524	1
	CBP20_DET4_R	TAAGCTCCCAATGAGCCAGT		1
	Cas9_DET4_F	ATMACCGATGAGTACAAGGTGC	353	2
	Cas9_DET4_R	AGRTGGTAGATRGTAGGGTACT		2
	NOSter_DET4_F	GAATCCTGTTGCCGGTCTT	215	2
	NOSter_DET4_R	GATCTAGTAACATAGATGACACC		2
* The CBP20 primer sets used in the Det-1 and Det-2 mixes are identical.

### Sheet: TableS3
Supplemental Table S3. Arabidopsis lines used in this study.
BRC No.	Name	Vector	Purpose	Reference
psi00201	clv1-101 x bam1-4	pDs-Lox, pROK2	fDET/DET positive control	Shinohara (2015)
psi00228	DD45-#58	pDD45-GT	fDET/DET positive control	Miki (2018)
psi00233	GFP-genomic ATM1	pUGW0-sGFP, pCSA110	fDET/DET positive control	Haraguchi (2014)
psi00286	hsfa1a/b/d/e	pD991, 3850:1003, pCSA110, pROK2	fDET/DET positive control	Yoshida (2011)
pst91000	Ac Ac24-1	pCGN-35S:Ac	fDET/DET positive control	Fedoroff (1993)
psi00113	wox1-101	pGTAC-LUS	fDET (Fig. 1e, g, h)	Nakata (2012)
psi00301	rpt2-2	SLJ7693	fDET (Fig. 1d)	Inada (2004)
psi00137	IPT7pro:GFP	pBI-sGFP	fDET (Fig. 1c)	Takei (2004)
psi00019	gid1 a-2 (aaBBCC)	pROK2	DET (Fig. 1j Lane 1, 1m Lane 2)	Iuchi (2007)
psp10132	Arabidopsis FOX line	pBIG2113SF	DET (Fig. 1j Lane 2)	Ichikawa (2006)
psi00514	tcp5	dSpm	DET (Fig. 1j Lane 3, 1l Lane 1)	Koyama (2010)
psi00498	CCA1:LUC	pABH	DET (Fig. 1k Lane 1)	Uehara (2022)
psi00296	pAtPCNA1::AtPCNA1-sGFP	pGWB504	DET (Fig. 1k Lane 2)	Yokoyama (2016)
psi00082	cepr1-1 cepr2-1	pCGN-Ds-GUS	DET (Fig. 1k Lane 3, 1l Lane 3)	Tabata (2014)
psi00537	srk2g	pAC161	DET (Fig. 1l Lane 2)	Soma (2017)
psi00437	cle25 #6	pEgP126_Paef1-2A-GFPSD2	DET (Fig. 1m Lane 1)	Takahashi (2018)
